# Aging drives cerebrovascular network remodeling and functional changes in the mouse brain

**DOI:** 10.1101/2023.05.23.541998

**Authors:** Hannah C. Bennett, Qingguang Zhang, Yuan-ting Wu, Steffy B. Manjila, Uree Chon, Donghui Shin, Daniel J. Vanselow, Hyun-Jae Pi, Patrick J. Drew, Yongsoo Kim

## Abstract

Aging is the largest risk factor for neurodegenerative disorders, and commonly associated with compromised cerebrovasculature and pericytes. However, we do not know how normal aging differentially impacts the vascular structure and function in different brain areas. Here we utilize mesoscale microscopy methods (serial two-photon tomography and light sheet microscopy) and *in vivo* imaging (wide-field optical spectroscopy and two-photon imaging) to determine detailed changes in aged cerebrovascular networks. Whole-brain vascular tracing showed an overall ∼10% decrease in vascular length and branching density with ∼7% increase in vascular radii in aged brains. Light sheet imaging with 3D immunolabeling revealed increased arteriole tortuosity of aged brains. Notably, vasculature and pericyte densities showed selective and significant reductions in the deep cortical layers, hippocampal network, and basal forebrain areas. We also found a significant increase in blood extravasation, implying compromised blood-brain barrier function in aged brains. Moreover, *in vivo* imaging in awake mice identified a reduction of baseline and on-demand blood oxygenation despite relatively intact neurovascular coupling. Collectively, we uncover regional vulnerabilities of cerebrovascular network and physiological changes that can mediate cognitive decline in normal aging.

**Highlight:**

- Brain-wide mapping of vasculature and pericyte changes with normal aging
- Simplified vascular network with tortuous vessels in aged brains
- Vascular rarefication in the deep cortical layers, hippocampus, and the basal forebrain
- Intact neurovascular coupling but lower blood oxygenation in aged animals
