## Supplementary Data 1 for "Aging drives cerebrovascular network remodeling and functional changes in the mouse brain"

### Sheet: Vascular length density
Vascular branching density (1/mm^3)		Young (2mo) n=4		Early Aging (18 mo) n=5
ROI full name	Abbrev	Average	Std Dev	Average	Std Dev	P value	q value
Frontal pole, cerebral cortex	FRP	0.586699	0.0645383	0.483106	0.313699	0.692243	0.711122
Primary motor area	MOp	0.835949	0.0644224	0.845229	0.0243501	0.796586	0.761659
Secondary motor area	MOs	0.777206	0.0480048	0.80677	0.0144811	0.358517	0.450138
Primary somatosensory area, nose	SSp-n	0.955119	0.0774878	0.93623	0.0241922	0.617649	0.639782
Primary somatosensory area, barrel field	SSp-bfd	0.928662	0.0747813	0.93285	0.0105659	0.903371	0.831771
Primary somatosensory area, lower limb	SSp-ll	0.90025	0.0549825	0.868619	0.0501016	0.396803	0.478861
Primary somatosensory area, mouth	SSp-m	0.91624	0.0746083	0.910882	0.0256197	0.883464	0.819512
Primary somatosensory area, upper limb	SSp-ul	0.915285	0.0642175	0.887052	0.0415123	0.448772	0.503017
Primary somatosensory area, trunk	SSp-tr	0.880694	0.0403016	0.85062	0.0529475	0.380822	0.464081
Primary somatosensory area, unassigned	SSp-un	0.890485	0.0741204	0.882279	0.0213697	0.817797	0.770092
Supplemental somatosensory area	SSs	0.892451	0.0639025	0.870793	0.0112564	0.474148	0.52622
Gustatory areas	GU	0.731486	0.0308602	0.676405	0.0340414	0.04041	0.122511
Visceral area	VISC	0.737214	0.0400816	0.698711	0.0281507	0.133132	0.236405
Dorsal auditory area	AUDd	0.853367	0.0510481	0.847245	0.017616	0.80703	0.765754
Primary auditory area	AUDp	0.920449	0.0659594	0.89908	0.0232584	0.516434	0.558198
Posterior auditory area	AUDpo	0.876294	0.0508238	0.837587	0.0220411	0.164914	0.277012
Ventral auditory area	AUDv	0.795411	0.0637462	0.722922	0.0295817	0.056438	0.146151
Anterolateral visual area	VISal	0.837179	0.0660698	0.836361	0.0147268	0.978968	0.875437
Anteromedial visual area	VISam	0.827808	0.0634528	0.788243	0.0358479	0.273129	0.38146
Lateral visual area	VISl	0.807827	0.070524	0.80568	0.0243645	0.950477	0.862367
Primary visual area	VISp	0.858184	0.0671512	0.811369	0.0306129	0.251547	0.35531
Posterolateral visual area	VISpl	0.744984	0.0515171	0.71434	0.0047398	0.362911	0.451098
posteromedial visual area	VISpm	0.83838	0.0610965	0.779939	0.0366745	0.116552	0.22003
Laterointermediate area	VISli	0.793225	0.0814235	0.781634	0.0229	0.766822	0.74392
Postrhinal area	VISpor	0.715096	0.0553354	0.710303	0.0202834	0.861274	0.804935
Anterior cingulate area	ACA	0.797767	0.0476735	0.797644	0.035512	0.996826	0.885039
Prelimbic area	PL	0.653899	0.0443711	0.642945	0.0368428	0.717128	0.724708
Infralimbic area	ILA	0.635091	0.0164063	0.600252	0.00441305	0.101181	0.202852
Orbital area	ORB	0.747707	0.0786417	0.703146	0.101399	0.579949	0.606056
Agranular insular area	AI	0.652021	0.04744	0.650208	0.0168682	0.944937	0.862367
Retrosplenial area	RSP	0.925069	0.0695486	0.88045	0.0201458	0.339581	0.435828
Posterior parietal association areas	PTLp	0.870857	0.066283	0.847787	0.0292003	0.502775	0.548201
Temporal association areas	TEa	0.695264	0.0444228	0.65339	0.0237078	0.110375	0.217772
Perirhinal area	PERI	0.628207	0.0291925	0.649665	0.0156817	0.197913	0.300007
Ectorhinal area	ECT	0.611502	0.0222216	0.597228	0.0142633	0.27838	0.384473
Anterior olfactory nucleus	AON	0.68031	0.0659681	0.637627	0.0244873	0.217769	0.318455
Dorsal peduncular area	DP	0.673357	0.0263005	0.614403	0.0213094	0.053693	0.146151
Piriform area	PIR	0.718813	0.0485787	0.708875	0.0149317	0.709246	0.722617
Nucleus of the lateral olfactory tract	NLOT	0.727535	0.0449657	0.716593	0.0432822	0.737843	0.733711
Cortical amygdalar area	COA	0.564576	0.0316844	0.536896	0.0179312	0.17917	0.289232
Ammon's horn	CA	0.613024	0.022509	0.565551	0.0159932	0.013825	0.071604
Entorhinal area, lateral part	ENTl	0.659469	0.0331945	0.600583	0.0149684	0.008941	0.071604
Entorhinal area, medial part, dorsal zone	ENTm	0.751719	0.0690755	0.706358	0.01126	0.432556	0.498982
Parasubiculum	PAR	0.931375	0.174167	0.809261	0.0524061	0.169283	0.277856
Postsubiculum	POST	0.870394	0.0650729	0.816603	0.0110821	0.224967	0.325155
Presubiculum	PRE	0.87163	0.0763063	0.745286	0.0274287	0.12037	0.22003
Subiculum	SUB	0.805425	0.0722468	0.765767	0.0193873	0.329793	0.435508
Prosubiculum	ProS	0.773209	0.0442345	0.686448	0.0173974	0.00661	0.063206
Claustrum	CLA	0.645346	0.0428334	0.618909	0.00530849	0.206762	0.309645
Endopiriform nucleus	EP	0.566859	0.0297372	0.534808	0.00361568	0.045391	0.129034
Lateral amygdalar nucleus	LA	0.500352	0.0163427	0.458999	0.0203409	0.013286	0.071604
Basolateral amygdalar nucleus	BLA	0.582026	0.0298169	0.555514	0.00827696	0.095198	0.197219
Basomedial amygdalar nucleus	BMA	0.540927	0.0320928	0.505893	0.00619615	0.045676	0.129034
Posterior amygdalar nucleus	PA	0.599081	0.042347	0.569908	0.012814	0.182178	0.290316
Caudoputamen	CP	0.736761	0.0385467	0.707229	0.0182024	0.215195	0.318438
Nucleus accumbens	ACB	0.727523	0.0462129	0.680938	0.00900884	0.06013	0.147131
Fundus of striatum	FS	0.622283	0.0306127	0.577855	0.00799763	0.030822	0.101928
Lateral septal nucleus	LS	0.564276	0.0137792	0.53128	0.00977667	0.003947	0.053761
Anterior amygdalar area	AAA	0.803316	0.0427558	0.790797	0.0103373	0.541227	0.578088
Bed nucleus of the accessory olfactory tract	BA	0.654652	0.067836	0.594896	0.049605	0.340107	0.435828
Central amygdalar nucleus	CEA	0.557704	0.0279206	0.517451	0.00443492	0.060367	0.147131
Intercalated amygdalar nucleus	IA	0.505764	0.0253444	0.474007	0.00936149	0.034182	0.10622
Medial amygdalar nucleus	MEA	0.513172	0.0306373	0.479624	0.00606363	0.075282	0.167099
Substantia innominata	SI	0.671456	0.0446335	0.600359	0.0128791	0.01286	0.071604
Magnocellular nucleus	MA	0.986032	0.0497146	0.922402	0	0.485979	0.534577
Medial septal nucleus	MS	0.864436	0.0358381	0.764208	0.0224067	0.001305	0.034516
Diagonal band nucleus	NDB	0.788277	0.0423532	0.789327	0.0160182	0.96465	0.868884
Bed nuclei of the stria terminalis	BST	0.508861	0.0260034	0.458759	0.0108983	0.012014	0.071604
Bed nucleus of the anterior commissure	BAC	0.470656	0.052638	0.315098	0.0366165	0.002461	0.0437
Ventral anterior-lateral complex of the thalamus	VAL	1.01269	0.0427731	0.908454	0.0157452	0.001388	0.034516
Ventral posterior complex of the thalamus	VP	0.998654	0.0541224	0.926946	0.0246215	0.18919	0.297675
Ventral posterolateral nucleus of the thalamus, parvicellular part	VPLpc	0.958276	0.0170402	0.844927	0.016745	0.005248	0.05915
Ventral posteromedial nucleus of the thalamus	VPM	1.04101	0.0660114	0.989296	0.0308072	0.370272	0.455692
Subparafascicular nucleus	SPF	0.704726	0.0526323	0.639554	0.0342533	0.146654	0.253182
Subparafascicular area	SPA	0.675455	0.0110345	0.606535	0.0265213	0.001919	0.039747
Dorsal part of the lateral geniculate complex	LGd	1.05401	0.0168336	0.975257	0.0312174	0.013079	0.071604
Lateral posterior nucleus of the thalamus	LP	0.866277	0.0244811	0.800482	0.00732076	0.011161	0.071604
Posterior complex of the thalamus	PO	0.95799	0.0525978	0.901109	0.043042	0.116595	0.22003
Posterior limiting nucleus of the thalamus	POL	0.795457	0.0345061	0.771972	0.0076311	0.446531	0.503017
Anteroventral nucleus of thalamus	AV	1.22428	0.0478414	1.03312	0.156397	0.123196	0.22193
Anteromedial nucleus	AM	0.930295	0.0130727	0.859339	0.0210522	0.000628	0.034516
Interanteromedial nucleus of the thalamus	IAM	0.901123	0.0563178	0.82533	0.0287885	0.033466	0.10622
Interanterodorsal nucleus of the thalamus	IAD	0.858416	0.0480652	0.787405	0.027805	0.054784	0.146151
Lateral dorsal nucleus of thalamus	LD	0.925731	0.0627414	0.890969	0.0592492	0.580215	0.606056
Medial group of the dorsal thalamus	MED	0.877277	0.0155102	0.827953	0.0261114	0.017506	0.080594
Submedial nucleus of the thalamus	SMT	0.907591	0.0555337	0.817149	0.0328963	0.031065	0.101928
Perireunensis nucleus	PR	0.717294	0.0395781	0.670404	0.0223689	0.058399	0.147131
Midline group of the dorsal thalamus	MTN	0.684084	0.0286645	0.622551	0.0284613	0.022611	0.090717
Intralaminar nuclei of the dorsal thalamus	ILM	0.90421	0.0392479	0.833102	0.0327445	0.073587	0.166306
Ventral part of the lateral geniculate complex	LGv	0.945847	0.0147058	0.895813	0.0133735	0.031161	0.101928
Periventricular zone	PVZ	0.539423	0.0697752	0.600347	0.0406713	0.291056	0.393242
Paraventricular hypothalamic nucleus	PVH	0.849886	0.0381423	0.873039	0.0464114	0.449194	0.503017
Ventromedial hypothalamic nucleus	VMH	0.595754	0.0668476	0.532744	0.0103623	0.071694	0.165029
Anteroventral preoptic nucleus	AVP	0.725244	0.0313647	0.682714	0.0417452	0.136054	0.238191
Anteroventral periventricular nucleus	AVPV	0.562982	0.0300994	0.509255	0.0588486	0.33285	0.435508
Dorsomedial nucleus of the hypothalamus	DMH	0.579645	0.0316866	0.550708	0.0115988	0.096981	0.197618
Median preoptic nucleus	MEPO	0.666067	0.0451031	0.656716	0.0361588	0.757274	0.74392
Medial preoptic area	MPO	0.678039	0.0108336	0.62652	0.0114432	0.000239	0.029654
Parastrial nucleus	PS	0.707451	0.019958	0.653525	0.0246743	0.009598	0.071604
Subparaventricular zone	SBPV	0.62244	0.0722408	0.54819	0.0333588	0.077766	0.169584
Suprachiasmatic nucleus	SCH	0.563738	0.0539079	0.509636	0.0195473	0.283181	0.386806
Anterior hypothalamic nucleus	AHN	0.625144	0.0325414	0.570962	0.0184305	0.015641	0.077765
Medial preoptic nucleus	MPN	0.534712	0.0161903	0.500158	0.0264419	0.067362	0.161021
Dorsal premammillary nucleus	PMd	0.80464	0.157974	0.778242	0.0547696	0.763033	0.74392
Ventral premammillary nucleus	PMv	0.508924	0.023357	0.469344	0.0146959	0.023933	0.092694
Ventromedial hypothalamic nucleus	VMH	0.595754	0.0668476	0.532744	0.0103623	0.071694	0.165029
Posterior hypothalamic nucleus	PH	0.64916	0.0776595	0.603574	0.0207807	0.240636	0.343805
Lateral preoptic area	LPO	0.690767	0.0207468	0.610336	0.0118941	0.004325	0.053761
Zona incerta	ZI	1.02557	0.016728	0.905964	0.00433315	0.010275	0.071604
Fields of Forel	FF	1.01466	0.0300591	0.8851	0.00974322	0.028476	0.101129
Midbrain, sensory related	MBsen	1.01986	0.0265076	0.985096	0.0604187	0.422046	0.498982
Midbrain, motor related	MBmot	0.824653	0.0321154	0.730057	0.00693247	0.055355	0.146151
Periaqueductal gray	PAG	0.703431	0.0535007	0.643597	0.0218218	0.083758	0.179501
Precommissural nucleus	PRC	0.562302	0.0320658	0.539823	0.0183256	0.351257	0.445523
Posterior pretectal nucleus	PPT	0.872751	0.0231309	0.81909	0.020817	0.044434	0.129034
Medial accesory oculomotor nucleus	MA3	1.17564	0.137508	1.06466	0.0571908	0.19671	0.300007
Edinger-Westphal nucleus	EW	0.816348	0.116142	0.784495	0.00949503	0.733405	0.733711
Trochlear nucleus	IV	1.32665	0.233703	1.18608	0.142338	0.404395	0.48333
Medial terminal nucleus of the accessory optic tract	MT	0.762491	0.0290221	0.629796	0.0389453	0.021117	0.090511
Substantia nigra, compact part	SNc	0.730883	0.0568805	0.662983	0.0178612	0.119805	0.22003
Dorsal nucleus raphe	DR	0.752543	0.0293362	0.710075	0.0147197	0.024609	0.092694
Barrington's nucleus	B	0.66542	0.0171886	0.62955	0.0471487	0.195614	0.300007
Dorsal tegmental nucleus	DTN	1.33041	0.121595	1.21867	0.0597924	0.164085	0.277012
Posterodorsal tegmental nucleus	PDTg	1.32193	0.0922045	1.25634	0.0277942	0.169888	0.277856
Pontine central gray	PCG	0.916592	0.0499	0.846034	0.0143799	0.020967	0.090511
Supragenual nucleus	SG	1.02742	0.0793263	1.00251	0.0349141	0.544138	0.578088
Locus ceruleus	LC	0.61121	0.102924	0.631186	0.0957413	0.772048	0.74392
Laterodorsal tegmental nucleus	LDT	0.89253	0.0639069	0.823073	0.0337473	0.117469	0.22003
Nucleus incertus	NI	0.921638	0.104498	0.862972	0.0250079	0.315434	0.421597
Sublaterodorsal nucleus	SLD	0.822585	0.00273509	0.725011	0.0301257	0.022625	0.090717
Dorsal motor nucleus of the vagus nerve	DMX	0.696658	0.0703556	0.792843	0.0666589	0.094387	0.197219
Hypoglossal nucleus	XII	0.975089	0.0774089	0.79006	0.0535296	0.007695	0.068323
Cerebellar cortex	CBX	0.883047	0.0290264	0.865347	0.0242795	0.433548	0.498982
inferior colliculus commissure	cic	0.738378	0.0145599	0.650713	0.0358089	0.017132	0.080594
corpus callosum, extreme capsule	ee	0.554072	0.0256074	0.51487	0.00769227	0.013238	0.071604
amygdalar capsule	amc	0.542275	0.0341434	0.474569	0.0158082	0.025802	0.094329
anterior commissure, temporal limb	act	0.497637	0.00593072	0.368597	0.0256693	0.001058	0.034516
medial corticohypothalamic tract	mct	0.607348	0.0394767	0.505037	0.0295363	0.002916	0.045305
commissural branch of stria terminalis	stc	0.500917	0.0236806	0.08518	0.0203	0.032977	0.586095

### Sheet: Branching Density
Vascular branching density (1/mm^3)		Young (2mo) n=4		Early Aging (18 mo) n=5
ROI full name	Abbrev	Average	Std Dev	Average	Std Dev	P value	q value
Frontal pole, cerebral cortex	FRP	4572.74	616.654	3621.19	2355.47	0.636005	0.447116
Primary motor area	MOp	7277.55	804.081	7203.82	297.211	0.869078	0.588832
Secondary motor area	MOs	6571.93	546.328	6789.17	222.415	0.551656	0.40614
Primary somatosensory area, nose	SSp-n	8705.64	1061.95	8208.1	340.599	0.35041	0.303364
Primary somatosensory area, barrel field	SSp-bfd	8334.78	1045.21	8297.65	151.335	0.938651	0.626885
Primary somatosensory area, lower limb	SSp-ll	7821.21	514.976	7316.93	817.582	0.321048	0.291437
Primary somatosensory area, mouth	SSp-m	8290.27	1035.26	7977.09	309.871	0.535777	0.399376
Primary somatosensory area, upper limb	SSp-ul	8161.57	803.477	7612.3	637.535	0.288776	0.272732
Primary somatosensory area, trunk	SSp-tr	7649.37	444.894	7091.31	947.12	0.317477	0.29102
Primary somatosensory area, unassigned	SSp-un	7921.56	941.108	7607.12	226.043	0.487294	0.386118
Supplemental somatosensory area	SSs	7942.73	785.139	7394.24	145.926	0.163813	0.180194
Gustatory areas	GU	6248.96	286.067	5436.58	467.179	0.019126	0.040643
Visceral area	VISC	6239.37	410.533	5626.29	348.576	0.045542	0.069806
Dorsal auditory area	AUDd	7639.3	589.569	7146.37	238.576	0.128208	0.146189
Primary auditory area	AUDp	8139.09	777.158	7635.09	303.857	0.220281	0.218165
Posterior auditory area	AUDpo	7940.09	568.754	7261.94	441.731	0.08297	0.104834
Ventral auditory area	AUDv	6803.56	612.447	5776.62	270.232	0.01141	0.029635
Anterolateral visual area	VISal	7630.61	829.272	7430.68	331.425	0.633423	0.447116
Anteromedial visual area	VISam	7441.9	577.786	6548.57	732.736	0.087477	0.106488
Lateral visual area	VISl	7308.22	836.228	7046.95	301.265	0.532241	0.399376
Primary visual area	VISp	7595.5	824.513	6895.95	389.351	0.175831	0.188968
Posterolateral visual area	VISpl	6388.23	522.754	5958.2	58.3386	0.229706	0.223724
posteromedial visual area	VISpm	7529.56	662.64	6550.19	654.068	0.061913	0.0853
Laterointermediate area	VISli	7084.55	988.507	6763.4	402.821	0.524706	0.398862
Postrhinal area	VISpor	6032.26	630.944	5900.26	253.294	0.681172	0.475295
Anterior cingulate area	ACA	6704.8	426.55	6475.64	557.919	0.538197	0.399376
Prelimbic area	PL	5312.45	478.336	5098.97	360.723	0.502806	0.392312
Infralimbic area	ILA	5289.43	51.3515	4622.12	168.248	0.033033	0.056157
Orbital area	ORB	6299.62	959.94	5814.15	985.092	0.57402	0.419304
Agranular insular area	AI	5355.38	500.05	5068.31	210.024	0.330522	0.29194
Retrosplenial area	RSP	8193.28	769.447	7496.49	289.405	0.203269	0.208853
Posterior parietal association areas	PTLp	7818.67	778.21	7354.21	561.018	0.330969	0.29194
Temporal association areas	TEa	5914.49	436.61	5203.82	278.053	0.020342	0.042267
Perirhinal area	PERI	5170.55	403.93	5061.42	124.169	0.58026	0.420576
Ectorhinal area	ECT	4935.6	225.109	4494.68	225.717	0.022487	0.044364
Anterior olfactory nucleus	AON	5548.61	824.053	5026.79	208.837	0.208906	0.212312
Dorsal peduncular area	DP	5443.58	203.334	4635.81	249.47	0.012425	0.031399
Piriform area	PIR	6152.88	558.256	5986.72	248.696	0.606195	0.435994
Nucleus of the lateral olfactory tract	NLOT	6042.29	566.254	5629.45	523.388	0.325428	0.29194
Cortical amygdalar area	COA	4538.73	332.278	4013.18	291.306	0.054872	0.078931
Ammon's horn	CA	4844.7	243.543	4090.07	115.409	0.001381	0.013538
Entorhinal area, lateral part	ENTl	5543.84	324.75	4647.37	252.536	0.002268	0.013538
Entorhinal area, medial part, dorsal zone	ENTm	6541.15	887.499	5746.5	3.95414	0.298505	0.276339
Parasubiculum	PAR	8184.19	2363.19	6753.76	507.936	0.197363	0.205038
Postsubiculum	POST	7626.81	844.326	7073.67	311.939	0.337564	0.294974
Presubiculum	PRE	7566.51	1311.91	6185.03	314.743	0.257927	0.246084
Subiculum	SUB	6997.05	765.033	6356.08	334.98	0.175695	0.188968
Prosubiculum	ProS	6571.27	412.612	5430.45	121.603	0.000921	0.013538
Claustrum	CLA	5508.45	363.273	4870.8	139.433	0.008133	0.026222
Endopiriform nucleus	EP	4594.38	275.592	3933.04	146.248	0.002317	0.013538
Lateral amygdalar nucleus	LA	3824.61	153.852	3211.58	219.8	0.0022	0.013538
Basolateral amygdalar nucleus	BLA	4735.78	312.223	4214.8	181.744	0.016075	0.036658
Basomedial amygdalar nucleus	BMA	4452.81	324.986	3848.72	157.149	0.007699	0.026222
Posterior amygdalar nucleus	PA	4852.21	520.059	4329.72	113.585	0.062037	0.0853
Caudoputamen	CP	6115.01	422.971	5498.45	186.38	0.037133	0.061445
Nucleus accumbens	ACB	6022.48	479.767	5224.23	236.533	0.013256	0.032616
Fundus of striatum	FS	4922.25	308.054	4138.29	151.09	0.003812	0.016775
Lateral septal nucleus	LS	4378.67	162.918	3808.34	181.873	0.001781	0.013538
Anterior amygdalar area	AAA	6917.71	441.965	6569.24	197.92	0.154781	0.172286
Bed nucleus of the accessory olfactory tract	BA	5365.42	1084.21	3733.01	1479.22	0.189925	0.199528
Central amygdalar nucleus	CEA	4403.37	237.925	3851.13	104.916	0.014126	0.033866
Intercalated amygdalar nucleus	IA	3996.72	202.866	3398.9	175.913	0.002103	0.013538
Medial amygdalar nucleus	MEA	3886.54	308.506	3430.93	89.3917	0.029684	0.052709
Substantia innominata	SI	5401.11	401.929	4365.14	162.916	0.001824	0.013538
Magnocellular nucleus	MA	8424.52	363.403	7870.64	0	0.430933	0.35344
Medial septal nucleus	MS	7288.68	597.722	5969.3	259.429	0.00282	0.014538
Diagonal band nucleus	NDB	6434.25	400.77	6224.81	134.402	0.3629	0.309025
Bed nuclei of the stria terminalis	BST	3994.36	275.003	3267.14	121.435	0.002886	0.014538
Bed nucleus of the anterior commissure	BAC	3378.49	997.632	1649.24	640.144	0.022675	0.044364
Ventral anterior-lateral complex of the thalamus	VAL	9262.44	968.645	7709.02	149.358	0.008795	0.026924
Ventral posterior complex of the thalamus	VP	8723.11	731.832	7495.88	102.753	0.111082	0.129827
Ventral posterolateral nucleus of the thalamus, parvicellular part	VPLpc	8004.27	238.17	6399.65	393.861	0.009839	0.027878
Ventral posteromedial nucleus of the thalamus	VPM	9018	1198.47	8315.09	207.484	0.479948	0.383548
Subparafascicular nucleus	SPF	5675.47	560.46	4768.81	422.29	0.088835	0.106488
Subparafascicular area	SPA	5751.89	229.41	4640.8	358.24	0.001066	0.013538
Dorsal part of the lateral geniculate complex	LGd	8711.79	444.631	7834.79	247.457	0.066496	0.090106
Lateral posterior nucleus of the thalamus	LP	7218.06	219.685	6211.98	94.1953	0.001882	0.013538
Posterior complex of the thalamus	PO	8298.13	706.037	7329.53	481.105	0.043781	0.068226
Posterior limiting nucleus of the thalamus	POL	6424.2	180.203	5986.03	15.8109	0.075674	0.096924
Anteroventral nucleus of thalamus	AV	12961.6	1274.3	11087	3122.38	0.396587	0.331079
Anteromedial nucleus	AM	8646.4	92.3849	7705.66	306.608	0.000628	0.013538
Interanteromedial nucleus of the thalamus	IAM	8139.33	725.962	6782.48	450.265	0.010546	0.029001
Interanterodorsal nucleus of the thalamus	IAD	7053.81	970.483	6297.26	460.245	0.221665	0.218165
Lateral dorsal nucleus of thalamus	LD	7893.15	667.098	7822.17	953.408	0.926355	0.623124
Medial group of the dorsal thalamus	MED	7502.23	298.382	6718.26	363.263	0.015702	0.036658
Submedial nucleus of the thalamus	SMT	8188.83	785.765	6838.19	642.533	0.037459	0.061445
Perireunensis nucleus	PR	6142.26	334.489	5335.39	251.325	0.0043	0.017482
Midline group of the dorsal thalamus	MTN	5643.4	341.485	4671.48	348.201	0.007236	0.026022
Intralaminar nuclei of the dorsal thalamus	ILM	7953.37	622.659	6894.09	244.127	0.05173	0.078012
Ventral part of the lateral geniculate complex	LGv	7805.84	146.861	7139.71	409.196	0.070489	0.092827
Periventricular zone	PVZ	4629.19	473.255	4897.89	337.852	0.503502	0.392312
Paraventricular hypothalamic nucleus	PVH	8952.2	578.036	9289.82	833.329	0.515444	0.395033
Ventromedial hypothalamic nucleus	VMH	4747.01	654.492	4061.66	131.879	0.054142	0.078931
Anteroventral preoptic nucleus	AVP	6091.28	437.808	5426.64	498.659	0.074715	0.096924
Anteroventral periventricular nucleus	AVPV	4116.78	129.186	3403.03	406.602	0.105196	0.124505
Dorsomedial nucleus of the hypothalamus	DMH	4822.86	287.528	4417.73	73.2377	0.017863	0.039767
Median preoptic nucleus	MEPO	4954.38	592.536	4553.9	618.997	0.386004	0.325148
Medial preoptic area	MPO	5779.93	81.1895	4947.13	134.485	1.3e-05	0.001186
Parastrial nucleus	PS	6356.04	109.095	5575.51	376.675	0.005437	0.020333
Subparaventricular zone	SBPV	5237.65	746.561	3982.54	242.638	0.008927	0.026924
Suprachiasmatic nucleus	SCH	4153.55	287.498	3193.39	169.324	0.025648	0.047784
Anterior hypothalamic nucleus	AHN	5113.75	324.502	4306.74	111.747	0.00117	0.013538
Medial preoptic nucleus	MPN	4319.18	208.405	3624.64	289.884	0.00807	0.026222
Dorsal premammillary nucleus	PMd	6954.81	2196.09	5969.32	701.823	0.426535	0.352929
Ventral premammillary nucleus	PMv	3941.07	321.928	3367.96	219.792	0.022878	0.044364
Ventromedial hypothalamic nucleus	VMH	4747.01	654.492	4061.66	131.879	0.054142	0.078931
Posterior hypothalamic nucleus	PH	5555.25	858.817	4741.65	265.813	0.085257	0.106287
Lateral preoptic area	LPO	5685.94	400.154	4610.88	41.9142	0.009822	0.027878
Zona incerta	ZI	9116.18	126.278	7476.31	3.70807	0.002954	0.014538
Fields of Forel	FF	9135.15	101.991	7191.91	162.208	0.004826	0.018801
Midbrain, sensory related	MBsen	9216.56	443.3	9105.9	675.179	0.834385	0.569453
Midbrain, motor related	MBmot	6930.91	357.356	5633.96	149.365	0.041815	0.066266
Periaqueductal gray	PAG	5777.29	766.896	4864.96	187.35	0.060162	0.085229
Precommissural nucleus	PRC	4241.18	459.142	3957.22	140.412	0.363559	0.309025
Posterior pretectal nucleus	PPT	6994.61	373.383	6891.18	481.051	0.80654	0.554497
Medial accesory oculomotor nucleus	MA3	11357.9	1929.32	9483.48	1309.55	0.182626	0.19404
Edinger-Westphal nucleus	EW	6590.36	1775.44	5894.07	266.396	0.629904	0.447116
Trochlear nucleus	IV	14770	3836.76	11315.6	1941.08	0.218554	0.218165
Medial terminal nucleus of the accessory optic tract	MT	5989.36	126.113	4180.69	231.483	0.001327	0.013538
Substantia nigra, compact part	SNc	6130.49	686.365	4926.57	140.343	0.040879	0.0659
Dorsal nucleus raphe	DR	6266.47	426.268	5650.63	200.156	0.023249	0.044364
Barrington's nucleus	B	5714.61	439.846	4948.13	317.511	0.018634	0.040517
Dorsal tegmental nucleus	DTN	13888	2946.59	11635.6	1525.57	0.239001	0.230377
Posterodorsal tegmental nucleus	PDTg	12622.6	2664.34	11661.9	1018.97	0.477061	0.383548
Pontine central gray	PCG	8104.89	997.565	6838.77	254.111	0.029878	0.052709
Supragenual nucleus	SG	9333.98	760.772	9065.76	1637.91	0.773185	0.535502
Locus ceruleus	LC	4490.88	1152.71	5116.64	1126.1	0.43924	0.357121
Laterodorsal tegmental nucleus	LDT	8025.35	680.149	7067.35	426.452	0.068677	0.091733
Nucleus incertus	NI	7551.1	1396.39	7023.65	559.223	0.513972	0.395033
Sublaterodorsal nucleus	SLD	6666.31	696.055	5672.96	376.05	0.120524	0.139123
Dorsal motor nucleus of the vagus nerve	DMX	5272.08	574.19	6118.54	784.21	0.132187	0.148909
Hypoglossal nucleus	XII	8335.84	1303.8	6224.46	606.583	0.026064	0.047784
Cerebellar cortex	CBX	7106.84	209.433	6788.51	177.666	0.088399	0.106488
inferior colliculus commissure	cic	5425.92	638.199	3888.7	526.522	0.032338	0.055993
corpus callosum, extreme capsule	ee	4448.36	165.174	3644.1	223.836	0.000558	0.013538
amygdalar capsule	amc	4039.69	321.97	3001.12	161.435	0.003947	0.016775
anterior commissure, temporal limb	act	3508.16	193.718	2085.34	289.056	0.002098	0.013538
medial corticohypothalamic tract	mct	4772.58	785.975	2960.26	790.416	0.011041	0.029496
commissural branch of stria terminalis	stc	4966.8	474.747	3593.31	354.568	0.003556	0.016622

### Sheet: Radii
Average radii (um)		Young (2mo) n=4		Early Aging (18 mo) n=5
ROI full name	Abbrev.	Average	Std Dev	Average	Std Dev	P value	FDR q value
Frontal pole, cerebral cortex	FRP	1.93556	0.148314	1.99003	0.158749	0.615113	0.808743
Primary motor area	MOp	2.07892	0.0259627	2.12552	0.057267	0.178838	0.399228
Secondary motor area	MOs	2.03187	0.0197142	2.11156	0.0697253	0.064758	0.196604
Primary somatosensory area, nose	SSp-n	2.10786	0.0727825	2.12718	0.0691523	0.696082	0.873266
Primary somatosensory area, barrel field	SSp-bfd	2.0383	0.126378	2.13108	0.0575885	0.182583	0.401683
Primary somatosensory area, lower limb	SSp-ll	2.04812	0.12667	2.14176	0.12998	0.313547	0.556918
Primary somatosensory area, mouth	SSp-m	2.11189	0.0218654	2.13823	0.0369156	0.250806	0.475904
Primary somatosensory area, upper limb	SSp-ul	2.02403	0.112071	2.13466	0.0654451	0.104642	0.283654
Primary somatosensory area, trunk	SSp-tr	2.0418	0.125579	2.11324	0.0822087	0.335796	0.563157
Primary somatosensory area, unassigned	SSp-un	1.99493	0.110981	2.10916	0.0620737	0.089641	0.257405
Supplemental somatosensory area	SSs	2.13223	0.0176266	2.13499	0.0430344	0.908424	>0.999999
Gustatory areas	GU	2.10759	0.041021	2.15654	0.0653486	0.235513	0.470405
Visceral area	VISC	2.08811	0.0533282	2.16465	0.0895735	0.177877	0.399228
Dorsal auditory area	AUDd	2.09325	0.0725537	2.04688	0.0642824	0.34296	0.563157
Primary auditory area	AUDp	2.06456	0.045633	2.00569	0.0896749	0.274855	0.502687
Posterior auditory area	AUDpo	2.0804	0.0471675	2.04626	0.0728991	0.44698	0.663065
Ventral auditory area	AUDv	2.15846	0.0822616	2.09584	0.0990064	0.345017	0.563157
Anterolateral visual area	VISal	2.08094	0.0517145	2.08769	0.0992563	0.906076	>0.999999
Anteromedial visual area	VISam	2.05857	0.085199	2.16138	0.148519	0.26106	0.48328
Lateral visual area	VISl	2.07328	0.0170985	2.12729	0.132266	0.449906	0.663065
Primary visual area	VISp	2.04164	0.0300311	2.1161	0.13992	0.336546	0.563157
Posterolateral visual area	VISpl	1.93648	0.135061	2.08451	0.168283	0.197355	0.410391
posteromedial visual area	VISpm	2.06061	0.0719975	2.12233	0.15599	0.492217	0.711606
Laterointermediate area	VISli	2.1213	0.0399398	2.15731	0.126118	0.603909	0.804152
Postrhinal area	VISpor	2.02398	0.0722413	2.23257	0.101786	0.010794	0.117043
Anterior cingulate area	ACA	1.98884	0.0248411	2.15985	0.0930273	0.009573	0.111786
Prelimbic area	PL	1.97308	0.0680673	2.15988	0.0947368	0.013094	0.117185
Infralimbic area	ILA	1.86329	0.0588382	2.00015	0.0829773	0.027626	0.136893
Orbital area	ORB	2.02005	0.0675066	2.19367	0.0953769	0.018307	0.124287
Agranular insular area	AI	2.1011	0.049098	2.24772	0.0861164	0.01965	0.124287
Retrosplenial area	RSP	1.93678	0.0489461	2.07778	0.0947893	0.031635	0.147567
Posterior parietal association areas	PTLp	2.0406	0.0757856	2.15001	0.104392	0.123617	0.323536
Temporal association areas	TEa	2.16464	0.0275305	2.21628	0.0522846	0.119657	0.318667
Perirhinal area	PERI	2.15913	0.0388919	2.18925	0.0615365	0.425069	0.638867
Ectorhinal area	ECT	2.12598	0.0793345	2.25299	0.0877832	0.059469	0.184232
Anterior olfactory nucleus	AON	2.03095	0.143605	2.24867	0.117193	0.04025	0.152043
Dorsal peduncular area	DP	1.91294	0.0432505	2.08257	0.13922	0.053375	0.179152
Piriform area	PIR	2.11005	0.0743551	2.36598	0.106751	0.004881	0.1057
Nucleus of the lateral olfactory tract	NLOT	2.24519	0.22358	2.40627	0.226137	0.321391	0.556918
Cortical amygdalar area	COA	2.2616	0.179041	2.57178	0.168851	0.03208	0.147567
Ammon's horn	CA	2.02388	0.030458	2.20946	0.0617839	0.000958	0.074188
Entorhinal area, lateral part	ENTl	2.18821	0.103925	2.30303	0.11188	0.158788	0.376625
Entorhinal area, medial part, dorsal zone	ENTm	2.15025	0.140727	2.16027	0.0615853	0.889068	0.999708
Parasubiculum	PAR	1.97774	0.175669	2.05095	0.0579804	0.404638	0.620444
Postsubiculum	POST	1.92349	0.0723882	2.17834	0.0681065	0.000977	0.074188
Presubiculum	PRE	2.48403	0.18238	2.73784	0.150806	0.055645	0.179721
Subiculum	SUB	1.94781	0.0789228	2.07109	0.072433	0.044682	0.158055
Prosubiculum	ProS	2.05836	0.080153	2.16476	0.103898	0.137009	0.343072
Claustrum	CLA	2.09293	0.0476161	2.24273	0.0973504	0.026745	0.136893
Endopiriform nucleus	EP	2.11443	0.0465361	2.3202	0.136239	0.024471	0.136893
Lateral amygdalar nucleus	LA	2.22919	0.0341271	2.38167	0.0940034	0.018545	0.124287
Basolateral amygdalar nucleus	BLA	2.20216	0.0756695	2.53794	0.167222	0.007789	0.107486
Basomedial amygdalar nucleus	BMA	2.26707	0.197316	2.67249	0.210476	0.021437	0.130167
Posterior amygdalar nucleus	PA	2.25777	0.204159	2.59434	0.189974	0.03769	0.150562
Caudoputamen	CP	2.04479	0.05834	2.18913	0.0770232	0.017561	0.124287
Nucleus accumbens	ACB	2.08744	0.120065	2.32947	0.165705	0.044772	0.158055
Fundus of striatum	FS	2.03771	0.116933	2.1951	0.123716	0.093347	0.257637
Lateral septal nucleus	LS	2.16529	0.173949	2.38372	0.161966	0.092519	0.257637
Anterior amygdalar area	AAA	2.14189	0.185831	2.23862	0.125561	0.381164	0.596502
Bed nucleus of the accessory olfactory tract	BA	2.05861	0.0975577	2.45299	0.240986	0.0187	0.124287
Central amygdalar nucleus	CEA	2.17043	0.104476	2.38209	0.133584	0.036096	0.150304
Intercalated amygdalar nucleus	IA	2.16371	0.122085	2.53191	0.25368	0.033328	0.148798
Medial amygdalar nucleus	MEA	2.23381	0.166303	2.6025	0.115024	0.00557	0.1057
Substantia innominata	SI	2.02855	0.183975	2.19344	0.110926	0.137861	0.343072
Magnocellular nucleus	MA	1.90616	0.191163	2.02812	0.0942989	0.24722	0.475037
Medial septal nucleus	MS	2.21431	0.255376	2.34233	0.139443	0.366402	0.579373
Diagonal band nucleus	NDB	2.1435	0.234158	2.14877	0.0746583	0.962984	>0.999999
Bed nuclei of the stria terminalis	BST	2.24988	0.141595	2.51213	0.140936	0.02776	0.136893
Bed nucleus of the anterior commissure	BAC	1.95124	0.238501	2.14411	0.0865223	0.133225	0.342773
Ventral anterior-lateral complex of the thalamus	VAL	2.07166	0.172074	2.09671	0.0592441	0.76695	0.919902
Ventral posterior complex of the thalamus	VP	2.03217	0.189475	2.05504	0.0259807	0.793854	0.919902
Ventral posterolateral nucleus of the thalamus, parvicellular part	VPLpc	1.98821	0.133433	1.92821	0.0569209	0.388851	0.602322
Ventral posteromedial nucleus of the thalamus	VPM	2.02155	0.193904	2.04981	0.0316227	0.753914	0.919902
Subparafascicular nucleus	SPF	2.04033	0.166748	2.09699	0.0912787	0.533981	0.755698
Subparafascicular area	SPA	2.2308	0.161871	2.31602	0.140092	0.424487	0.638867
Dorsal part of the lateral geniculate complex	LGd	2.02613	0.168792	2.11038	0.029233	0.301831	0.545452
Lateral posterior nucleus of the thalamus	LP	1.96206	0.135691	2.06139	0.0326496	0.152269	0.366895
Posterior complex of the thalamus	PO	2.02262	0.153242	2.02613	0.0510401	0.962576	>0.999999
Posterior limiting nucleus of the thalamus	POL	1.88494	0.119778	1.95383	0.0838361	0.342337	0.563157
Anteroventral nucleus of thalamus	AV	2.1125	0.12964	2.40481	0.0813791	0.004257	0.1057
Anteromedial nucleus	AM	2.06889	0.130833	2.23983	0.0451953	0.027956	0.136893
Interanteromedial nucleus of the thalamus	IAM	2.01359	0.11602	2.07338	0.164961	0.560866	0.773995
Interanterodorsal nucleus of the thalamus	IAD	1.92004	0.109859	2.13781	0.0625367	0.006965	0.107486
Lateral dorsal nucleus of thalamus	LD	2.10359	0.135453	2.28724	0.0851146	0.041066	0.152043
Medial group of the dorsal thalamus	MED	2.03575	0.0970254	2.09826	0.0791782	0.321085	0.556918
Submedial nucleus of the thalamus	SMT	2.16831	0.162913	2.12098	0.123835	0.634302	0.811184
Perireunensis nucleus	PR	2.20459	0.142655	2.17155	0.162702	0.759082	0.919902
Midline group of the dorsal thalamus	MTN	2.11307	0.112275	2.18364	0.0875701	0.322851	0.556918
Intralaminar nuclei of the dorsal thalamus	ILM	1.99254	0.159542	2.07041	0.0682579	0.352203	0.563678
Ventral part of the lateral geniculate complex	LGv	2.13691	0.18646	2.16215	0.0796608	0.790205	0.919902
Periventricular zone	PVZ	2.09669	0.202695	2.38989	0.139738	0.036635	0.150304
Paraventricular hypothalamic nucleus	PVH	2.22758	0.280836	2.45012	0.154612	0.171632	0.394754
Ventromedial hypothalamic nucleus	VMH	2.13599	0.233361	2.63535	0.0939741	0.003087	0.1057
Anteroventral preoptic nucleus	AVP	2.09333	0.167053	2.42542	0.0685421	0.004626	0.1057
Anteroventral periventricular nucleus	AVPV	2.32968	0.125671	2.61433	0.130737	0.013123	0.117185
Dorsomedial nucleus of the hypothalamus	DMH	2.24015	0.22258	2.56726	0.0925566	0.019475	0.124287
Median preoptic nucleus	MEPO	2.62644	0.369604	2.70713	0.0311314	0.635908	0.811184
Medial preoptic area	MPO	2.15123	0.228502	2.42024	0.116791	0.054289	0.179152
Parastrial nucleus	PS	2.20087	0.248491	2.50538	0.155259	0.058079	0.183674
Subparaventricular zone	SBPV	2.12023	0.144392	2.5034	0.206416	0.016588	0.124287
Suprachiasmatic nucleus	SCH	2.18719	0.196804	2.52348	0.218236	0.047819	0.164975
Anterior hypothalamic nucleus	AHN	2.15023	0.227354	2.48549	0.163492	0.036292	0.150304
Medial preoptic nucleus	MPN	2.14311	0.215674	2.4577	0.115185	0.025512	0.136893
Dorsal premammillary nucleus	PMd	2.03208	0.196107	2.15519	0.0556749	0.216497	0.444112
Ventral premammillary nucleus	PMv	2.16126	0.286881	2.44756	0.122736	0.081014	0.241137
Ventromedial hypothalamic nucleus	VMH	2.13599	0.233361	2.63535	0.0939741	0.003087	0.1057
Posterior hypothalamic nucleus	PH	2.16911	0.232159	2.33626	0.100106	0.185656	0.402608
Lateral preoptic area	LPO	2.00149	0.225496	2.13664	0.0773693	0.245045	0.475037
Zona incerta	ZI	1.97581	0.189243	2.09466	0.061678	0.222594	0.450531
Fields of Forel	FF	1.9172	0.196463	2.05966	0.0946599	0.192265	0.406133
Midbrain, sensory related	MBsen	2.10763	0.119637	2.0718	0.0585612	0.571389	0.778083
Midbrain, motor related	MBmot	1.98755	0.148168	2.06982	0.025874	0.255147	0.478165
Periaqueductal gray	PAG	2.10874	0.151579	2.15335	0.0386491	0.540768	0.755698
Precommissural nucleus	PRC	2.15202	0.122436	2.23364	0.034982	0.192632	0.406133
Posterior pretectal nucleus	PPT	1.92159	0.100947	2.13211	0.0762289	0.008986	0.111786
Medial accesory oculomotor nucleus	MA3	2.3338	0.211388	2.43177	0.0646025	0.352763	0.563678
Edinger-Westphal nucleus	EW	2.52135	0.400142	2.55054	0.0851651	0.876408	0.999708
Trochlear nucleus	IV	2.28009	0.108476	2.11709	0.169881	0.141726	0.347
Medial terminal nucleus of the accessory optic tract	MT	2.38589	0.247067	2.37325	0.121571	0.92221	>0.999999
Substantia nigra, compact part	SNc	2.16724	0.229997	2.22677	0.0279887	0.577784	0.778083
Dorsal nucleus raphe	DR	2.29929	0.164933	2.32563	0.115721	0.785729	0.919902
Barrington's nucleus	B	2.26315	0.186142	2.34203	0.288435	0.652129	0.824944
Dorsal tegmental nucleus	DTN	2.252	0.184923	2.22797	0.0395586	0.782162	0.919902
Posterodorsal tegmental nucleus	PDTg	2.28858	0.199113	2.22584	0.0875301	0.542629	0.755698
Pontine central gray	PCG	2.24187	0.155963	2.20113	0.0740017	0.618012	0.808743
Supragenual nucleus	SG	2.41476	0.222997	2.33393	0.0598681	0.456375	0.666132
Locus ceruleus	LC	2.30356	0.245287	2.22803	0.143173	0.579205	0.778083
Laterodorsal tegmental nucleus	LDT	2.32783	0.0866152	2.35052	0.142823	0.789519	0.919902
Nucleus incertus	NI	2.39731	0.29666	2.35045	0.103162	0.748344	0.919902
Sublaterodorsal nucleus	SLD	2.52185	0.328981	2.44529	0.105108	0.634307	0.811184
Dorsal motor nucleus of the vagus nerve	DMX	2.51283	0.141312	2.53233	0.0928493	0.809485	0.930907
Hypoglossal nucleus	XII	2.48869	0.274523	2.45273	0.104083	0.792538	0.919902
Cerebellar cortex	CBX	2.17098	0.109068	2.24858	0.075843	0.246935	0.475037
inferior colliculus commissure	cic	1.83947	0.126674	1.90766	0.165339	0.519728	0.74429
corpus callosum, extreme capsule	ee	2.08948	0.0338783	2.19232	0.126591	0.162575	0.379675
amygdalar capsule	amc	2.107	0.0604441	2.25017	0.0548446	0.00742	0.107486
anterior commissure, temporal limb	act	1.8449	0.0952692	1.9837	0.0076775	0.013065	0.117185
medial corticohypothalamic tract	mct	1.98513	0.202385	2.29726	0.25922	0.089871	0.257405
commissural branch of stria terminalis	stc	2.17194	0.224205	2.49739	0.164343	0.03964	0.152043
