## Supplementary Data 2 for "Aging drives cerebrovascular network remodeling and functional changes in the mouse brain"

### Sheet: Pericyte density
Pericyte density (1/mm^3)		Young (2mo) n=10		old (18 mo) n=9
full name	abbreviation	Average	standard deviation	Average	standard deviation	P value	FDR q value
Frontal pole, cerebral cortex	FRP	1331	302.738	1451.28	207.376	0.33211	0.720386
Primary motor area	MOp	2169.35	154.107	2327.72	187.936	0.059736	0.359082
Secondary motor area	MOs	1817.95	143.576	1952.4	174.097	0.082649	0.375395
Primary somatosensory area, nose	SSp-n	2583.21	237.75	2858.97	255.784	0.026159	0.23919
Primary somatosensory area, barrel field	SSp-bfd	2533.08	246.609	2787.59	260.353	0.042929	0.329329
Primary somatosensory area, lower limb	SSp-ll	2274.38	203.768	2407.7	197.02	0.16628	0.56574
Primary somatosensory area, mouth	SSp-m	2516.7	182.333	2814.93	256.806	0.009091	0.154736
Primary somatosensory area, upper limb	SSp-ul	2417.95	227.362	2594.67	244.701	0.121069	0.492009
Primary somatosensory area, trunk	SSp-tr	2300.59	209.892	2409.29	277.855	0.34632	0.72381
Primary somatosensory area, unassigned	SSp-un	2317.02	203.119	2626.86	258.461	0.009519	0.154736
Supplemental somatosensory area	SSs	2454.22	288.272	2646.22	258.385	0.146483	0.5495
Gustatory areas	GU	2228.93	174.468	2243.11	152.39	0.853446	>0.999999
Visceral area	VISC	2053.39	206.889	2164.29	268.797	0.324812	0.72
Dorsal auditory area	AUDd	2306.57	209.482	2523.1	319.457	0.095441	0.410676
Primary auditory area	AUDp	2573.27	282.807	2872.12	305.894	0.040858	0.329329
Posterior auditory area	AUDpo	2386.2	279.442	2446.4	226.68	0.615323	0.943689
Ventral auditory area	AUDv	2271.66	285.684	2508.21	275.998	0.084676	0.375395
Anterolateral visual area	VISal	2221.76	251.377	2309.68	197.836	0.412462	0.764074
Anteromedial visual area	VISam	2062.82	267.66	2142.45	225.753	0.495511	0.863014
Lateral visual area	VISl	2147.21	241.64	2186.5	255.533	0.734706	>0.999999
Primary visual area	VISp	2109.98	211.638	2196.85	233.44	0.406625	0.764074
Posterolateral visual area	VISpl	1898.46	227.511	2051.62	216.631	0.152356	0.557241
posteromedial visual area	VISpm	1965.89	292.04	2100.85	273.896	0.314905	0.719853
Laterointermediate area	VISli	2180.85	279.633	2175.14	216.915	0.961237	>0.999999
Postrhinal area	VISpor	1958.68	250.799	1923.78	232.729	0.757893	>0.999999
Anterior cingulate area	ACA	2059.07	166.83	2216.43	174.377	0.060621	0.359082
Prelimbic area	PL	1695.34	218.008	1689.94	187.392	0.954802	>0.999999
Infralimbic area	ILA	1843.87	180.841	1725.34	261.723	0.262528	0.673822
Orbital area	ORB	1903.65	267.496	1920.83	147.628	0.866648	>0.999999
Agranular insular area	AI	1791.71	150.089	1831.14	163.495	0.590714	0.943689
Retrosplenial area	RSP	2189.44	261.015	2257.89	216.278	0.544667	0.88772
Posterior parietal association areas	PTLp	2230.79	192.409	2332.15	251.661	0.334834	0.720386
Temporal association areas	TEa	1981.07	191.842	2100.28	236.617	0.242143	0.644101
Perirhinal area	PERI	1571.49	184.826	1741.2	198.828	0.070685	0.359082
Ectorhinal area	ECT	1792.11	153.027	1886.49	245.629	0.323378	0.72
Anterior olfactory nucleus	AON	1991.67	223.909	1738.6	221.935	0.024395	0.23919
Dorsal peduncular area	DP	1837.38	166.291	1726.74	263.525	0.283722	0.691808
Piriform area	PIR	2069.96	147.276	2071.81	156.292	0.979105	>0.999999
Nucleus of the lateral olfactory tract	NLOT	2318.03	208.326	2097.09	182.564	0.025641	0.23919
Cortical amygdalar area	COA	1874.58	162.434	1848.28	179.685	0.741599	>0.999999
Ammon's horn	CA	2045.54	243.984	2119.37	200.229	0.483753	0.852687
Entorhinal area, lateral part	ENTl	1794.46	133.074	1846.92	202.757	0.509552	0.877028
Entorhinal area, medial part, dorsal zone	ENTm	2032.33	166.49	1834.66	170.391	0.020471	0.23919
Parasubiculum	PAR	2306.97	300.289	2006.98	226.053	0.026102	0.23919
Postsubiculum	POST	2137.3	297.555	1968.44	237.141	0.192485	0.586361
Presubiculum	PRE	2238.58	316.532	1929.9	303.556	0.045021	0.329329
Subiculum	SUB	2119.19	257.164	1984.54	219.067	0.238694	0.644101
Prosubiculum	ProS	2096.23	213.464	2052.02	242.39	0.677663	0.971982
Claustrum	CLA	2160.24	225.933	2178.38	234.072	0.865672	>0.999999
Endopiriform nucleus	EP	1963.59	151.013	1820.84	139.872	0.048098	0.335085
Lateral amygdalar nucleus	LA	1814.48	194.296	1672.97	238.889	0.172829	0.574656
Basolateral amygdalar nucleus	BLA	2169.18	170.743	2128.23	163.437	0.601229	0.943689
Basomedial amygdalar nucleus	BMA	2239.8	178.418	2115.68	176.023	0.145988	0.5495
Posterior amygdalar nucleus	PA	2196.65	230.541	2176.08	158.199	0.825412	>0.999999
Caudoputamen	CP	2216.9	270.444	2276.99	116.41	0.546102	0.88772
Nucleus accumbens	ACB	2357.78	215.712	2261.47	149.531	0.27914	0.691808
Fundus of striatum	FS	1925.29	166.478	1839.75	77.3612	0.1772	0.576097
Lateral septal nucleus	LS	1869.88	237.931	1905.72	150.825	0.703676	0.999493
Anterior amygdalar area	AAA	2794.87	286.392	2433.16	144.001	0.003308	0.080651
Bed nucleus of the accessory olfactory tract	BA	1813.89	269.749	1322.05	328.746	0.002304	0.080651
Central amygdalar nucleus	CEA	2059.02	235.728	2038.68	162.193	0.831126	>0.999999
Intercalated amygdalar nucleus	IA	2060.37	162.629	1921.56	163.391	0.081237	0.375395
Medial amygdalar nucleus	MEA	1890.96	135.685	1795.84	145.9	0.159156	0.56574
Substantia innominata	SI	2102.42	212.372	1793.51	87.168	0.000818	0.074872
Magnocellular nucleus	MA	2897.05	338.643	2198.68	430.038	0.001024	0.074872
Medial septal nucleus	MS	2572.23	480.316	2539.08	290.203	0.859775	>0.999999
Diagonal band nucleus	NDB	2282.55	287.552	1835.76	268.991	0.002831	0.080651
Bed nuclei of the stria terminalis	BST	1838.18	169.746	1912.37	160.693	0.343059	0.72381
Bed nucleus of the anterior commissure	BAC	2436.85	748.429	1611.82	469.92	0.011371	0.166357
Ventral anterior-lateral complex of the thalamus	VAL	2701.02	358.871	2641.03	357.336	0.719946	>0.999999
Ventral posterior complex of the thalamus	VP	2952.9	577.717	2794.33	498.127	0.53257	0.88772
Ventral posterolateral nucleus of the thalamus, parvicellular part	VPLpc	2720.13	481.131	2963.12	518.981	0.304326	0.718112
Ventral posteromedial nucleus of the thalamus	VPM	3232.27	665.673	2984.76	511.418	0.380321	0.764074
Subparafascicular nucleus	SPF	2013.1	323.468	2007.21	273.833	0.966514	>0.999999
Subparafascicular area	SPA	1991.26	269.176	2117.34	238.863	0.29757	0.713679
Dorsal part of the lateral geniculate complex	LGd	2741.29	569.45	2825.01	369.876	0.712265	>0.999999
Lateral posterior nucleus of the thalamus	LP	2245.54	374.226	2268.54	209.716	0.872794	>0.999999
Posterior complex of the thalamus	PO	2791.06	446.134	2934.32	259.92	0.411557	0.764074
Posterior limiting nucleus of the thalamus	POL	1754.14	473.072	1707.47	337.704	0.80954	>0.999999
Anteroventral nucleus of thalamus	AV	3442.04	665.345	3176.75	677.284	0.401479	0.764074
Anteromedial nucleus	AM	2827.19	277.739	2783.39	318.113	0.752534	>0.999999
Interanteromedial nucleus of the thalamus	IAM	2823.17	329.861	3075.78	476.242	0.192766	0.586361
Interanterodorsal nucleus of the thalamus	IAD	2530.7	320.89	2598.24	278.17	0.632136	0.943689
Lateral dorsal nucleus of thalamus	LD	2448.19	314.222	2330.36	252.151	0.383515	0.764074
Medial group of the dorsal thalamus	MED	2622.1	355.314	2710.28	235.169	0.537184	0.88772
Submedial nucleus of the thalamus	SMT	2548.79	238.363	2643.93	301.021	0.453133	0.818436
Perireunensis nucleus	PR	2317.06	294.084	2359.26	335.582	0.773648	>0.999999
Midline group of the dorsal thalamus	MTN	2481.46	307.508	2519.42	241.341	0.77021	>0.999999
Intralaminar nuclei of the dorsal thalamus	ILM	2597.36	378.245	2614.76	318.078	0.915418	>0.999999
Ventral part of the lateral geniculate complex	LGv	2326.44	610.031	2199.47	494.986	0.627301	0.943689
Periventricular zone	PVZ	2460.69	196.929	2638.29	200.782	0.068534	0.359082
Paraventricular hypothalamic nucleus	PVH	3623.75	395.826	4239.11	321.073	0.001802	0.080651
Ventral medial hypothalamus	VMH	2280.97	140.461	2130.77	197.731	0.071165	0.359082
Anteroventral preoptic nucleus	AVP	2342	312.292	2048.27	259.927	0.04084	0.329329
Anteroventral periventricular nucleus	AVPV	1889.75	315.744	1875.44	239.024	0.913459	>0.999999
Dorsomedial nucleus of the hypothalamus	DMH	2240.72	175.801	2322.12	134.203	0.276548	0.691808
Median preoptic nucleus	MEPO	2283.88	465	2441.19	323.589	0.409263	0.764074
Medial preoptic area	MPO	2349.49	221.633	2230.73	193.8	0.233013	0.643205
Parastrial nucleus	PS	2664.31	345.096	2590.25	341.348	0.644686	0.952703
Subparaventricular zone	SBPV	2371.32	318.194	2353.71	303.731	0.903505	>0.999999
Suprachiasmatic nucleus	SCH	2317.81	507.426	2304.2	349.473	0.947142	>0.999999
Anterior hypothalamic nucleus	AHN	2504.63	231.31	2310.17	276.671	0.113554	0.474656
Medial preoptic nucleus	MPN	2148.67	194.976	2275.87	267.855	0.249417	0.651602
Dorsal premammillary nucleus	PMd	2763.61	278.812	2515.64	504.821	0.196389	0.586361
Ventral premammillary nucleus	PMv	1681.76	126.428	1601.63	318.605	0.472092	0.842282
Ventromedial hypothalamic nucleus	VMH	2280.97	140.461	2130.77	197.731	0.071165	0.359082
Posterior hypothalamic nucleus	PH	2246.09	268.258	2257.46	186.476	0.916796	>0.999999
Lateral preoptic area	LPO	2185.87	247.06	1949.39	293.597	0.073633	0.359082
Zona incerta	ZI	2418.78	534	2488.7	542.34	0.780681	>0.999999
Fields of Forel	FF	1749.36	493.668	1861.52	655.036	0.676652	0.971982
Midbrain, sensory related	MBsen	2371.32	285.451	2014.73	233.667	0.008806	0.154736
Midbrain, motor related	MBmot	1870.59	316.552	1799.73	310.062	0.629051	0.943689
Periaqueductal gray	PAG	1997.69	258.936	1966.54	223.251	0.783441	>0.999999
Precommissural nucleus	PRC	1630.6	194.45	1627.78	249.675	0.978293	>0.999999
Posterior pretectal nucleus	PPT	1846.88	426.501	1923.35	200.891	0.630284	0.943689
Medial accesory oculomotor nucleus	MA3	3318.09	651.929	2958.98	550.684	0.214706	0.604067
Edinger-Westphal nucleus	EW	2878.44	676.965	2890.44	449.579	0.96467	>0.999999
Trochlear nucleus	IV	3225.92	1236.56	2837.37	695.39	0.417812	0.764074
Medial terminal nucleus of the accessory optic tract	MT	1625.94	370.575	1375.28	469.965	0.211611	0.604067
Substantia nigra, compact part	SNc	1885.04	304.256	1771.82	200.201	0.357446	0.736541
Dorsal nucleus raphe	DR	2508.24	612.067	2588.17	282.467	0.724604	>0.999999
Barrington's nucleus	B	2408.28	528.667	2610.24	518.107	0.412964	0.764074
Dorsal tegmental nucleus	DTN	3024.38	1103.46	3069.76	521.858	0.911865	>0.999999
Posterodorsal tegmental nucleus	PDTg	3275.28	1352.07	3394	534.043	0.808518	>0.999999
Pontine central gray	PCG	2280.76	741.99	2297.96	296.214	0.949023	>0.999999
Supragenual nucleus	SG	3050.43	1082.96	3230.06	700.816	0.677207	0.971982
Locus ceruleus	LC	2110.95	793.741	2537.04	532.282	0.192465	0.586361
Laterodorsal tegmental nucleus	LDT	2136.03	532.109	2127.91	266.765	0.967561	>0.999999
Nucleus incertus	NI	3108.2	849.946	3098.71	658.511	0.978799	>0.999999
Sublaterodorsal nucleus	SLD	2719.02	589.011	2555.71	490.209	0.522825	0.88772
Dorsal motor nucleus of the vagus nerve	DMX	2267.8	220.616	2250.23	354.871	0.89719	>0.999999
Hypoglossal nucleus	XII	2864.5	450.199	2329.32	450.052	0.019163	0.23919
Cerebellar cortex	CBX	2227.81	247.596	2168.74	258.526	0.617564	0.943689
inferior colliculus commissure	cic	1428.62	518.193	1117.9	396.116	0.163872	0.56574
corpus callosum, extreme capsule	ee	1998.52	358.942	1840.55	290.508	0.309965	0.719808
amygdalar capsule	amc	1813.35	248.174	1605.84	329.666	0.13703	0.541823
anterior commissure, temporal limb	act	1086.33	219.059	911.322	171.823	0.071606	0.359082
medial corticohypothalamic tract	mct	1123.57	341.539	924.327	315.886	0.205909	0.602491
commissural branch of stria terminalis	stc	2129.62	315.193	1825.88	321.565	0.053221	0.35392
